# Climate change will drive novel cross-species viral transmission

**DOI:** 10.1101/2020.01.24.918755

**Authors:** Colin J. Carlson, Gregory F. Albery, Cory Merow, Christopher H. Trisos, Casey M. Zipfel, Evan A. Eskew, Kevin J. Olival, Noam Ross, Shweta Bansal

## Abstract

At least 10,000 species of mammal virus are estimated to have the potential to spread in human populations, but the vast majority are currently circulating in wildlife, largely undescribed and undetected by disease outbreak surveillance ^1–3^ . In addition, changing climate and land use are already driving geographic range shifts in wildlife, producing novel species assemblages and opportunities for viral sharing between previously isolated species ^4, 5^ . In some cases, this will inevitably facilitate spillover into humans ^6, 7^ —a possible mechanistic link between global environmental change and emerging zoonotic disease ^8^ . Here, we map potential hotspots of viral sharing, using a phylogeographic model of the mammal-virus network, and projections of potential geographic range shifts for 3,139 mammal species under climate change and land use scenarios for the year 2070. Range-shifting mammal species are predicted to aggregate at high elevations, in biodiversity hotspots, and in areas of high human population density in Asia and Africa, driving the novel cross-species transmission of their viruses an estimated 4,000 times. Counter to expectations, holding warming under 2°C within the century does not reduce new viral sharing, due to greater potential range expansions— highlighting the need to invest in surveillance even in a low-warming future. Most projected viral sharing is driven by diverse hyperreservoirs (rodents and bats) and large-bodied predators (carnivores). Because of their unique dispersal capacity, bats account for the majority of novel viral sharing, and are likely to share viruses along evolutionary pathways that could facilitate future emergence in humans. Our findings highlight the urgent need to pair viral surveillance and discovery efforts with biodiversity surveys tracking species’ range shifts, especially in tropical countries that harbor the most emerging zoonoses.
