## Supplementary Table 1 for "Climate change will drive novel cross-species viral transmission"

IUCN_hab	LUH
1.1	primf.secdf
1.2	primf.secdf
1.3	primf.secdf
1.4	primf.secdf
1.5	primf.secdf
1.6	primf.secdf
1.7	primf.secdf
1.8	primf.secdf
1.9	primf.secdf
2.1	primn.secdn
2.2	primn.secdn
3.1	primn.secdn
3.2	primn.secdn
3.3	primn.secdn
3.4	primn.secdn
3.5	primn.secdn
3.6	primn.secdn
3.7	primn.secdn
3.8	primn.secdn
4.1	primn.secdn
4.2	primn.secdn
4.3	primn.secdn
4.4	primn.secdn
4.5	primn.secdn
4.6	primn.secdn
4.7	primn.secdn
5.1	primn.secdn
5.2	primn.secdn
5.3	primn.secdn
5.4	primn.secdn
5.5	primn.secdn
5.6	primn.secdn
5.7	primn.secdn
5.8	primn.secdn
5.9	primn.secdn
5.1	primn.secdn
5.11	primn.secdn
5.12	primn.secdn
5.13	primn.secdn
5.14	primn.secdn
5.15	primn.secdn
5.16	primn.secdn
5.17	primn.secdn
5.18	primn.secdn
6	primn.secdn
7.1	NA
7.2	NA
8.1	primn.secdn
8.2	primn.secdn
8.3	primn.secdn
9.1	MARINE
9.2	MARINE
9.3	MARINE
9.4	MARINE
9.5	MARINE
9.6	MARINE
9.7	MARINE
9.8	MARINE
9.9	MARINE
9.1	MARINE
10.1	MARINE
10.2	MARINE
10.3	MARINE
10.4	MARINE
11.1	MARINE
11.2	MARINE
11.3	MARINE
11.4	MARINE
11.5	MARINE
11.6	MARINE
12.1	primn.secdn
12.2	primn.secdn
12.3	primn.secdn
12.4	primn.secdn
12.5	primn.secdn
12.6	primn.secdn
12.7	primn.secdn
13.1	primn.secdn
13.2	primn.secdn
13.3	primn.secdn
13.4	primn.secdn
13.5	primn.secdn
14.1	c3ann.c3per.c4ann.c4per.c3nfx
14.2	pastr.range
14.3	secdf
14.4	c3ann.c3per.c4ann.c4per.c3nfx
14.5	urban
14.6	pastr.range
15.1	NA
15.2	NA
15.3	NA
15.4	NA
15.5	NA
15.6	NA
15.7	c3ann.c3per.c4ann.c4per.c3nfx
15.8	c3ann.c3per.c4ann.c4per.c3nfx
15.9	NA
15.1	NA
15.11	NA
15.12	NA
15.13	NA
16	NA
17	NA
18	NA
